# Global soil metagenomics reveals ubiquitous yet previously-hidden predominance of *Deltaproteobacteria* in nitrogen-fixing microbiome

**DOI:** 10.1101/2022.12.09.519847

**Authors:** Yoko Masuda, Kazumori Mise, Zhenxing Xu, Zhengcheng Zhang, Yutaka Shiratori, Keishi Senoo, Hideomi Itoh

## Abstract

Biological nitrogen fixation is a fundamental process sustaining all life on earth. In the soil, *Alphaproteobacteria, Betaproteobacteria*, and *Cyanobacteria* are traditionally considered the major groups of nitrogen fixation population. This conventional knowledge has been accumulated by numerous PCR amplicon surveys for nitrogenase genes. However, this prevalent view appears to be inconsistent with results of recent PCR-free meta-omics investigations. Here, we show the global distribution and diversity of terrestrial diazotrophic microbiome, updated by fully leveraging the planetary collections of soil metagenomes along with recently expanded culture collections. After extensive analysis of 1,445 soil metagenomic samples, we proved that the previously-undervalued *Anaeromyxobacteraceae* and *Geobacteraceae* within *Deltaproteobacteria* are ubiquitous and predominant groups of diazotrophic microbiome in the soils, spanning a broad spectrum of environments, with different geographic origins and land usage types, including aerobic (croplands, grasslands) and anaerobic ones (paddy soils, sediments). Our results delineate a revised scheme of soil nitrogen fixation, which is inclusive of both conventional diazotrophs and the so far undervalued *Deltaproteobacteria*.
