## Supplementary material for "Global soil metagenomics reveals ubiquitous yet previously-hidden predominance of *Deltaproteobacteria* in nitrogen-fixing microbiome": Table S2

### Sheet: TableS2
Table S2. Single-copy ribosomal protein genes used as markers, to quantitatively estimate prokaryotic abundances within the metagenomes. For each ortholog, K number in KEGG, its functional annotation, and amino acid length (the median of length of KEGG entries assigned with the K number) are provided.
K number in KEGG	Annotation (obtained from https://www.genome.jp/)	Median length (aa)
K02863	RP-L1, MRPL1, rplA; large subunit ribosomal protein L1	232
K02864	RP-L10, MRPL10, rplJ; large subunit ribosomal protein L10	171
K02867	RP-L11, MRPL11, rplK; large subunit ribosomal protein L11	142
K02871	RP-L13, MRPL13, rplM; large subunit ribosomal protein L13	145
K02876	RP-L15, MRPL15, rplO; large subunit ribosomal protein L15	146
K02878	RP-L16, MRPL16, rplP; large subunit ribosomal protein L16	138
K02879	RP-L17, MRPL17, rplQ; large subunit ribosomal protein L17	130
K02886	RP-L2, MRPL2, rplB; large subunit ribosomal protein L2	276
K02887	RP-L20, MRPL20, rplT; large subunit ribosomal protein L20	119
K02888	RP-L21, MRPL21, rplU; large subunit ribosomal protein L21	103
K02890	RP-L22, MRPL22, rplV; large subunit ribosomal protein L22	115
K02895	RP-L24, MRPL24, rplX; large subunit ribosomal protein L24	105
K02906	RP-L3, MRPL3, rplC; large subunit ribosomal protein L3	213
K02926	RP-L4, MRPL4, rplD; large subunit ribosomal protein L4	207
K02933	RP-L6, MRPL6, rplF; large subunit ribosomal protein L6	178
K02939	RP-L9, MRPL9, rplI; large subunit ribosomal protein L9	150
K02945	RP-S1, rpsA; small subunit ribosomal protein S1	556
K02948	RP-S11, MRPS11, rpsK; small subunit ribosomal protein S11	129
K02967	RP-S2, MRPS2, rpsB; small subunit ribosomal protein S2	256
K02968	RP-S20, rpsT; small subunit ribosomal protein S20	87
K02982	RP-S3, rpsC; small subunit ribosomal protein S3	234
K02986	RP-S4, rpsD; small subunit ribosomal protein S4	205
K02988	RP-S5, MRPS5, rpsE; small subunit ribosomal protein S5	172
K02990	RP-S6, MRPS6, rpsF; small subunit ribosomal protein S6	120
K02992	RP-S7, MRPS7, rpsG; small subunit ribosomal protein S7	156
K02994	RP-S8, rpsH; small subunit ribosomal protein S8	132
K02996	RP-S9, MRPS9, rpsI; small subunit ribosomal protein S9	130
K02586	nifD; nitrogenase molybdenum-iron protein alpha chain	493
K02591	nifK; nitrogenase molybdenum-iron protein beta chain	479
K22896	vnfD; vanadium-dependent nitrogenase alpha chain	472
K22897	vnfK; vanadium-dependent nitrogenase beta chain	461
